# Identification of disulfidptosis-related-ferroptosis associated lncRNAs signature as a novel prognosis model for kidney renal clear cell carcinoma

**DOI:** 10.1101/2023.06.06.543974

**Authors:** Zihan Xu

## Abstract

**Background:** Clear cell renal cell carcinoma (ccRCC) represents 80% of all kidney cancers and has a poor prognosis. Newly discovered types of programmed cell death, ferroptosis and disulfidptosis, could have a direct impact on the outcome of KIRC cancer. Long non-coding RNAs (lncRNAs), which possess stable structures, can influence cancer prognosis and might be potential prognostic prediction factors for KIRC cancer. This study aims to investigate the correlation between disulfidptosis-related ferroptosis-related lncRNA and ccRCC in terms of immunity and prognosis.

**Methods:** Coexpression analysis was employed to identify disulfidptosis-related ferroptosis-related long non-coding RNAs (DRFRLs). Differential expression analysis of DRFRLs was conducted using the ‘limma’ package in R software, and the ‘ConsensusClusterPlus’ package was utilized to identify molecular subtypes. Prognostic DRFRLs were identified via univariate Cox analysis, and a prognostic model based on eight DRFRLs was constructed through Cox regression analysis and the least absolute shrinkage and selection operator (LASSO) algorithm. Kaplan-Meier (K-M) survival curve analysis and receiver operating characteristic (ROC) curve analysis were utilized to evaluate the prognostic power of this model. Additionally, differences in biological function were investigated using Gene Ontology (GO) and Kyoto Encyclopedia of Genes and Genomes (KEGG), while immunotherapy response was measured by utilizing tumor mutational burden (TMB) and tumor immune dysfunction and rejection (TIDE) scores. Single-cell analysis from the Tumor Immune Single Cell Center (TISCH) was employed to investigate cells with specific expression of the eight identified lncRNAs.

**Results:** Two clusters (A and B) of disulfidptosis-related ferroptosis-related long non-coding RNAs (DRFRLs) were identified. Survival analysis revealed that patients with subtype A had a higher probability of survival compared to those in subtype B, suggesting that subtype A predicts better survival. An eight-lncRNA signature was established through LASSO-Cox regression, and Kaplan-Meier curves validated the accuracy of prognostic features prediction (P < 0.001). This signature demonstrated excellent prognostic performance, with an area under the curve (AUC) of 0.762, 0.761, and 0.749 at 1, 3, and 5 years in the training set and 0.790, 0.739, and 0.726 in the testing set, respectively. In the single-cell dataset, LINC01534, FOXD2-AS1, AC002070.1, and AL158212.3 were found to be expressed, with FOXD2-AS1 and AC002070.1 specifically expressing in the KC tumor immune microenvironment.

**Conclusions:** The proposed signature of eight lncRNAs is a promising biomarker for predicting clinical outcomes and therapeutic responses in patients with ccRCC.
