## Supplemental Table 5 for "Identification of disulfidptosis-related-ferroptosis associated lncRNAs signature as a novel prognosis model for kidney renal clear cell carcinoma"

gene	conMean	treatMean	logFC	pValue	fdr
AL355916.2	0.2444625	0.756782287822878	1.6302651474289	5.3933522503004e-13	1.51921654971333e-12
AC004554.1	4.28917777777778	1.60564298892989	-1.41754996546752	9.14667873716637e-27	9.46265491172303e-26
AL354863.1	0.790020833333333	0.0353418819188192	-4.48243992947048	4.39881099986497e-44	6.25730864730792e-42
AC093801.1	0.145809722222222	0.579823247232472	1.99152625935837	6.70656142825749e-09	1.29357066192492e-08
LINC01624	0.0858291666666667	0.213944464944649	1.31769645868436	3.36474543093104e-14	1.04619680338785e-13
LINC00989	0.468566666666667	1.3881	1.56678527356072	3.4684349531231e-16	1.32452314652822e-15
LINC01320	20.8141555555556	51.5991734317343	1.30978292672425	2.13184701133552e-15	7.62906257515667e-15
AC009486.1	0.386956944444444	0.813119557195572	1.07129444396249	6.83587245248855e-05	9.17361185251412e-05
AL133227.1	0.358423611111111	0.745043726937269	1.05565942256947	1.17691300581377e-13	3.5060916246494e-13
AC021517.3	1.02229861111111	0.347652029520295	-1.55610074896965	1.08722729584627e-17	4.61665918907856e-17
FAM198B-AS1	0.324741666666667	0.7820036900369	1.26788291064637	1.23425766407557e-10	2.85484801162195e-10
AL354811.1	0.100754166666667	0.248330811808118	1.30142377362591	1.0035857334401e-07	1.69952464978398e-07
AL162253.1	0.0244458333333333	0.143649815498155	2.55489564860586	8.7177142619392e-06	1.26218305726295e-05
LINC00511	0.155208333333333	0.458441881918819	1.56253283080336	1.29303236997229e-10	2.97868590491592e-10
AF111167.2	3.69407361111111	1.46647896678967	-1.33285623576223	1.576424766668e-27	1.79397138446818e-26
LINC01534	1.09942777777778	2.23220959409594	1.02171966027616	2.99910900619757e-12	7.75678647512008e-12
LINC01747	0.0260541666666667	0.137250184501845	2.39722207208122	3.03356554774151e-26	3.08231927975878e-25
AC004492.1	1.36973888888889	2.96544575645756	1.11434808167116	1.36687667656492e-12	3.6686454196483e-12
HID1-AS1	1.03709444444444	2.1552852398524	1.05533153334708	8.96854172423345e-06	1.29520310687534e-05
FOXD2-AS1	1.5763125	4.91861199261993	1.64169767794525	1.88474200307914e-29	2.61565414573666e-28
AC096586.2	1.0495125	2.1656573800738	1.04508566837974	1.18146626168244e-12	3.23199184085244e-12
CACTIN-AS1	0.134140277777778	0.426274354243542	1.6680397669833	5.18625228050769e-19	2.50082843017701e-18
AC025470.2	0.5894	0.195005350553506	-1.59573335130186	4.90389851881109e-19	2.38488739931924e-18
AC011407.1	0.212554166666667	1.23058653136531	2.53344366230278	8.30623205836881e-32	1.68794501471852e-30
LINC01094	0.574318055555556	4.01309132841328	2.80479216543982	3.8974508210452e-36	1.3860309482342e-34
AC023590.1	0.0430888888888889	0.308318634686347	2.83903428613595	2.4175622205321e-07	3.93026543852219e-07
LINC02669	0.27675	0.825339667896679	1.57640466458077	3.18610316411467e-16	1.2249275002576e-15
AC023669.2	0.948540277777778	6.89932546125461	2.8626743771523	0.000729674103740957	0.000885254936095106
AC108673.3	3.315025	6.87345793357934	1.05201632955735	1.18724563991227e-14	3.95054250941568e-14
USP46-DT	13.5463083333333	5.23673745387454	-1.37115955747905	2.33307954719624e-31	4.28232987856342e-30
AC027702.1	0.893569444444444	3.07721162361624	1.78397190408633	5.54025005417195e-25	4.77636709215733e-24
AL139147.1	0.521247222222222	1.05472380073801	1.01682555613667	0.0146110695039259	0.0154529712783157
OPA1-AS1	0.176201388888889	0.685563837638376	1.96006571547883	2.96132067393726e-08	5.31543048413344e-08
C1orf195	0.241986111111111	1.21339686346863	2.3260553363057	1.93145578217857e-05	2.73382671656618e-05
LINC01704	0.0463402777777778	0.442006642066421	3.25372945196844	6.04281891022259e-33	1.41333242054273e-31
AC009093.1	0.0518222222222222	0.316509409594096	2.61060560346731	8.83905739157459e-26	8.52444687424736e-25
AC003984.1	0.704731944444444	3.87982084870849	2.46084352142384	2.10379499660282e-11	5.05088334627428e-11
BX255925.1	0.714909722222222	2.29728929889299	1.68409957049074	4.47959287874843e-19	2.19731754138608e-18
LINC01583	0.00419583333333333	0.19319667896679	5.52496911196773	6.45760365542422e-14	1.96490720852213e-13
AC133552.5	11.8530972222222	5.53334446494465	-1.09904044239114	4.29560087458553e-25	3.94225306070833e-24
AP001001.1	0.268954166666667	0.860075092250922	1.67710228601292	2.21273796276832e-16	8.56495170622567e-16
LINC00987	0.882048611111111	1.92860608856089	1.12862843544664	1.22149107930447e-18	5.60506793648583e-18
AC002070.1	1.91211944444444	4.98342859778598	1.38196601074375	2.28415537471913e-21	1.32620857981141e-20
AC131025.3	0.205541666666667	1.33832804428044	2.70292899891171	1.66043841667813e-24	1.34969922727122e-23
LINC01687	0.445868055555556	0.176074538745387	-1.34043053736333	2.54175613912911e-24	2.03698484952741e-23
SAMD12-AS1	0.488708333333333	0.233344464944649	-1.06651245906154	2.19894172067382e-21	1.28989467944681e-20
GATA3-AS1	4.55540555555556	0.201430627306273	-4.49922453368371	2.39001552844434e-43	2.71983767136966e-41
LINC01896	3.65802361111111	1.03321512915129	-1.82392371334616	5.03356436516341e-37	2.20315240290614e-35
COLCA1	8.53777222222222	2.52667435424354	-1.75661993650384	5.45592644256538e-27	5.74892989966611e-26
AC078842.1	0.0173305555555556	0.171320479704797	3.30530781396698	4.76311540895786e-10	1.03443231591489e-09
AL121933.2	0.966573611111111	4.15648819188192	2.10441360030309	1.56642160925587e-25	1.48548982611098e-24
RNF207-AS1	4.15997222222222	1.80533302583026	-1.20430890249689	6.73048018389386e-24	5.03900424294159e-23
AC091868.2	0.0483319444444444	0.246941328413284	2.3531193657865	5.55676116427159e-05	7.58224724813078e-05
RAP2C-AS1	2.33025972222222	1.14587177121771	-1.02404515301496	3.10248779486939e-25	2.89395992668964e-24
AC069209.2	0.0348486111111111	0.289638745387454	3.05508154285581	2.54796091667671e-34	8.0543875643836e-33
AF064858.2	3.00019166666667	13.4239865313653	2.16168659832496	2.68796647835959e-08	4.85540611487812e-08
AL031602.2	0.904152777777778	2.04475258302583	1.17728781082727	7.60757403393571e-16	2.82922197732642e-15
AC136489.1	0.0484944444444444	0.220756088560886	2.18656184287439	3.58873677177629e-14	1.10977783866343e-13
AC036108.3	0.346322222222222	0.81435516605166	1.23354317375374	9.10398197673739e-19	4.21154713432227e-18
AC108463.2	0.631733333333333	2.86880036900369	2.18305997591809	2.47223555792733e-23	1.7154902834886e-22
AC023669.1	1.03063472222222	6.33500977859779	2.61981374327174	0.00221084688685728	0.00255166709659593
AC099518.2	0.106181944444444	0.317816051660517	1.58165352547708	2.43220911376545e-14	7.73143567448347e-14
AC007879.1	0.0348416666666667	0.124568634686347	1.83805531319027	4.22907430196142e-05	5.84063902382536e-05
AC007376.2	0.333543055555556	0.860180811808118	1.36676694484102	1.32090761114188e-10	3.03063076911181e-10
AC009090.1	0.7635125	2.38828099630996	1.64524890704937	1.52187696848599e-15	5.55094868633672e-15
AC007637.1	7.66653055555556	3.59944612546125	-1.09079891702465	1.54319804774238e-17	6.45646830268687e-17
MECOM-AS1	2.01737638888889	0.46590147601476	-2.11438347152188	6.77795083394959e-37	2.75475287465523e-35
LINC-PINT	1.28719722222222	2.67154520295203	1.05344131015265	0.00236404575089275	0.00271745865102621
RRS1-AS1	0.511029166666667	0.0847525830258303	-2.59207639100832	3.06670629031574e-37	1.74495587918966e-35
LINC01983	6.95526666666667	0.097790405904059	-6.15226908780028	3.08564118682747e-54	1.75572983530483e-51
AP001267.3	1.62516388888889	0.80750147601476	-1.00904841138788	2.91835909719273e-22	1.84505147366963e-21
Z97192.4	0.273958333333333	0.975504612546125	1.83219220587432	6.0006554866413e-24	4.5524972958652e-23
AL158212.3	7.93081111111111	3.58899612546125	-1.14388805714092	5.24239557790674e-25	4.5891124366599e-24
AC048382.2	0.199901388888889	0.68234741697417	1.77121797826451	1.2720710479755e-09	2.64163659232868e-09
STARD4-AS1	0.824408333333333	3.35036494464945	2.0228872591352	2.64053985797284e-24	2.08675997109242e-23
AL359715.3	3.91691388888889	1.75743948339483	-1.15624240018678	1.12772935247715e-30	1.78243889322083e-29
AL352979.4	1.80235555555556	0.623983025830258	-1.53030495438606	6.59604884516446e-28	7.65949345489506e-27
AC066613.2	0.0572569444444444	0.200371586715867	1.80715535750143	2.31544659250697e-05	3.26111166122888e-05
AP001893.1	0.435845833333333	1.22660461254613	1.49278045859338	8.48993788170184e-10	1.80252785622700e-09
IL10RB-DT	0.719904166666667	1.65886605166052	1.20432062429717	4.76411252161994e-24	3.66321624973209e-23
AC090559.1	4.58438888888889	9.97621605166052	1.12176327789315	2.93144593682229e-18	1.29301762639681e-17
AC007861.1	0.0734666666666667	0.167082841328413	1.18540185939453	4.59114532833477e-07	7.23645898011768e-07
AP001469.1	0.119266666666667	0.281476568265683	1.23882394237249	0.00044253159542227	0.000552194030252789
C3orf36	1.29880416666667	6.17573800738007	2.24942763259509	3.41061385868717e-22	2.13257064350879e-21
AC017099.2	0.171741666666667	1.27054206642066	2.88713213972303	3.25782526591972e-29	4.21296040070073e-28
AC114284.1	0.187151388888889	0.766722878228782	2.03449947422091	2.23200268254879e-22	1.44319264360257e-21
LINC01571	4.37761805555556	0.0354273062730627	-6.94914050170986	2.90660951457501e-46	5.5128693793106e-44
FGD5-AS1	137.781965277778	67.0994199261993	-1.03801486192258	3.99699545204302e-30	6.14673084381751e-29
AC004918.3	3.50050416666667	7.63385258302583	1.12484860312832	7.72840623761468e-14	2.32670007894326e-13
AC098679.4	0.0160194444444444	0.133075276752768	3.05434654564455	7.18146940928517e-17	2.87764513653751e-16
LINC02521	0.1075375	0.841633210332103	2.96835179584982	2.21065007135329e-34	7.39917582705895e-33
AC058791.1	0.0570888888888889	0.885210147601476	3.95473810076367	4.14857214847982e-07	6.57531351667136e-07
LINC01801	0.71925	1.68210184501845	1.22569983698607	0.00056133689387396	0.00068985030802221
AL732509.1	0.873366666666667	1.93282287822878	1.14605006192635	6.93924839533439e-22	4.29177427928833e-21
AC006059.1	0.671473611111111	1.44511328413284	1.10577998370694	0.0131312456281529	0.0139396991836175
SIAH2-AS1	0.0928055555555556	0.222064391143911	1.25869499376482	1.67694653613664e-11	4.07770332932371e-11
NPTN-IT1	0.599065277777778	1.98621992619926	1.72924025409633	1.13691646129112e-12	3.13320162511427e-12
AC025917.1	0.515691666666667	1.6834741697417	1.7068609478845	2.58935677236365e-14	8.18524446374954e-14
AC104958.1	0.0256555555555556	0.193795756457565	2.91719380875998	4.19958880632402e-06	6.19058557201649e-06
AC145098.1	0.524772222222222	3.11859391143911	2.5711324431257	4.32205644131212e-33	1.06923918048113e-31
AC000050.2	1.15176111111111	3.47681937269373	1.59392660251323	3.86063117940688e-08	6.84329950492995e-08
AC092306.1	2.66751388888889	0.679790959409594	-1.972332702108	3.43810850418671e-32	7.52416822647015e-31
FOXC2-AS1	0.153356944444444	0.910606457564576	2.56993419278983	1.00062084021103e-07	1.69952464978398e-07
AC005740.4	0.7627875	1.84445295202952	1.27383988236655	1.25484939396242e-16	4.95839795253206e-16
ARAP1-AS2	0.0760833333333333	0.720153136531365	3.2426513607097	4.83194597954836e-25	4.34143571374432e-24
AC005014.4	0.1975125	0.597754243542435	1.59760850665762	3.91190674154694e-09	7.75566179770108e-09
AF196972.1	0.895786111111111	0.411509040590406	-1.12223017174061	9.80339589130699e-20	5.11755253408594e-19
AL162171.1	7.52790972222222	2.53630498154982	-1.56952109198324	6.25590038493546e-25	5.23471664562982e-24
LINC01690	0.0644555555555556	0.153860147601476	1.25524297958612	0.0016583774776047	0.00194560161805582
AL162377.1	4.29939444444444	1.7937036900369	-1.26119189060455	1.66976697137437e-28	2.06542914502612e-27
AC147067.1	1.69455694444444	3.70944409594096	1.13029487970291	9.01797029870934e-19	4.21154713432227e-18
AL049871.1	0.400629166666667	0.809411992619926	1.01460676851623	1.8984357885477e-09	3.85789272744158e-09
AL356495.1	0.2188	0.518336900369004	1.24427736461084	1.15168273171768e-11	2.84916293194504e-11
AC016590.2	0.5515	1.61103597785978	1.54655592192357	1.70435319699203e-07	2.8109477364883e-07
MSC-AS1	1.43624166666667	4.70299944649446	1.7112826402835	5.85491333217886e-25	4.97230699404443e-24
AC015961.1	0.1012125	0.309499815498155	1.61255107188139	1.23381816092661e-08	2.3246441508849e-08
AL391121.1	12.7299472222222	4.65080811808118	-1.45267311406493	3.77183293847032e-31	6.50355436966549e-30
AC022509.3	1.959875	6.38279907749078	1.703427591484	2.07708603056506e-21	1.24406521199107e-20
AL353648.1	0.114113888888889	0.23830442804428	1.06233136532549	1.45318554429068e-07	2.43912263923716e-07
AC124854.1	3.45282638888889	19.5198985239852	2.49909585176814	1.48352672583833e-11	3.63847718535349e-11
LINC01738	0.273916666666667	4.78971254612546	4.12813011973759	5.09557355292184e-31	8.52759221062508e-30
TNFRSF10A-AS1	2.47841805555556	5.04453616236162	1.02530206228012	6.80171609426782e-15	2.33143160098698e-14
FGF12-AS3	0.132029166666667	0.516024907749077	1.96658403237329	9.18881582231843e-11	2.13405559302008e-10
AC026369.2	0.720969444444444	9.89654797047971	3.77891536163231	4.04112248807034e-37	1.91616557976002e-35
AP001625.2	1.50507916666667	3.12257361623616	1.05289621022888	1.79454880324416e-08	3.34786317719976e-08
AC091563.1	37.6599166666667	18.1621998154982	-1.05209085436212	2.19903749647891e-27	2.45343595195392e-26
AC022382.2	0.385309722222222	0.867299446494465	1.17051159995179	4.52956578354936e-07	7.15923036344329e-07
LNCSRLR	0.869175	4.55994169741697	2.39129679434743	3.91334339923803e-26	3.83912481752834e-25
AC008555.1	1.17648472222222	3.21116789667897	1.44861551277903	1.08516275610081e-09	2.29538144320209e-09
AC103809.1	0.200244444444444	0.582408487084871	1.54026916196013	6.69682694212338e-09	1.29357066192492e-08
AC007406.3	0.993645833333333	11.6992378228782	3.55753901308051	2.46994099548179e-36	9.36930950952759e-35
AC008147.2	0.171593055555556	0.455811070110701	1.40944479568361	1.10746890308895e-05	1.59128738852932e-05
AL031733.2	0.0583263888888889	0.367826937269373	2.65680647558344	1.33227267572143e-23	9.59573610741131e-23
AL121899.1	0.211291666666667	0.71280332103321	1.75426818998799	6.6161410005737e-10	1.41525722907009e-09
AC027601.2	0.479031944444444	1.56843634686347	1.71113320929458	4.15894751659441e-15	1.45180437849216e-14
AC087683.2	0.559516666666667	1.14795774907749	1.03681653277772	0.000907590337860006	0.00108719768893125
AC108010.1	1.41706527777778	2.96505221402214	1.06515129237677	1.63361110465873e-09	3.36784318315514e-09
AL096870.10	0.0779041666666667	0.260326014760148	1.74054709226625	3.87554300338551e-07	6.17698590735674e-07
AC099329.2	0.745952777777778	0.234947970479705	-1.6667429986282	2.81076226736909e-29	3.71935751193724e-28
AC021683.1	0.495711111111111	1.4187405904059	1.5170393224117	4.85825721725288e-08	8.50568725112889e-08
AC010809.2	0.221365277777778	0.506673985239852	1.19462881064874	6.16249902066847e-08	1.06904327523182e-07
AC008556.1	6.09521666666667	2.07128505535055	-1.55715139077096	2.50184137382225e-10	5.60451866812937e-10
AC253536.3	1.22524722222222	2.79209575645756	1.18827554442073	8.94873590729386e-05	0.000118414668168609
AC004066.1	0.436613888888889	0.0970538745387454	-2.16950031006397	2.00499182249336e-29	2.71628654047315e-28
AL049840.5	9.86070277777778	22.077286900369	1.16280051172912	7.87912879493446e-22	4.8206712734599e-21
AP007216.2	0.117709722222222	1.31962822878229	3.4868261550508	3.32744530931812e-28	4.02833272553619e-27
AC002091.2	0.652977777777778	2.31041992619926	1.823049290164	1.08827767561618e-19	5.62936361296006e-19
AC010333.2	0.267106944444444	0.691339852398524	1.3719776077168	0.00251406049570004	0.00286673431273211
AC008147.1	0.227558333333333	0.605730442804428	1.4124395004902	0.000761047219959032	0.000917448873213325
AC040174.1	1.06856388888889	0.465053874538745	-1.20020340739801	1.26638899064393e-29	1.84762906583691e-28
AC002401.2	1.46304027777778	2.97774667896679	1.02525153938275	4.09601193479135e-07	6.51014187401195e-07
AC016831.4	0.0196027777777778	0.757394649446494	5.27191522090665	2.22486305091566e-08	4.11021777912666e-08
AC068051.1	0.177569444444444	1.28638966789668	2.85687247012501	1.66097809600346e-16	6.51790714914461e-16
AC100803.3	1.44298194444444	4.42958394833948	1.61811795106227	9.00989634314651e-12	2.24852237686419e-11
AC021683.2	0.155238888888889	0.527961992619926	1.7659440630681	2.67346473202236e-10	5.96549581380676e-10
PTPRN2-AS1	0.222229166666667	1.41545922509225	2.67115010828342	1.68378918093198e-29	2.39519010987574e-28
AC010615.2	0.317063888888889	0.932069926199262	1.55566461844975	2.55663488110224e-19	1.29886182798855e-18
AC007365.1	0.614319444444444	1.34669852398524	1.13236596752555	1.9209202015792e-11	4.65107912637687e-11
MGC16275	0.4267375	0.869922324723247	1.02753769418583	3.07618746952584e-14	9.67044569149283e-14
MIR4435-2HG	0.751538888888889	2.93855719557196	1.96718831455014	6.94446131887295e-34	1.97569924521935e-32
AC083855.2	1.7959875	16.0708699261993	3.16159881098011	1.33816015077582e-39	9.51766407239302e-38
LINC02685	0.0113333333333333	1.0466479704797	6.52906023201548	9.70162919178135e-34	2.62867952863028e-32
C2orf27A	0.791602777777778	1.78476808118081	1.17288803774225	1.53994341558947e-14	5.03579197396786e-14
AL353699.1	2.91928888888889	0.855166051660517	-1.77134049778735	2.71138794139152e-42	2.57129956441962e-40
AL355803.1	2.95755972222222	8.34116512915129	1.49584161817166	1.44960836148491e-15	5.32146553345106e-15
LINC01976	6.00634027777778	0.160448708487085	-5.22630212837644	3.3008867095719e-51	9.39102268873206e-49
AC002460.2	0.428881944444444	0.0707769372693727	-2.59922934257029	3.75276408343766e-37	1.91616557976002e-35
AC007996.1	8.70655138888889	2.78650258302583	-1.64364589862855	1.37780616891628e-33	3.56350777324256e-32
DNAJC3-DT	9.23068055555555	3.79713062730627	-1.28152738737306	1.36484725589235e-23	9.70747610753434e-23
AL135960.1	0.153634722222222	0.651619741697417	2.08452600364763	3.44922061933592e-11	8.21174281339807e-11
SUCLG2-AS1	2.79483333333333	1.04213726937269	-1.42321693156593	3.90753332215554e-32	8.23476466780186e-31
AC112220.2	5.99908472222222	2.95721789667897	-1.02050185667836	3.18509359147748e-27	3.4852274106744e-26
AC007743.1	0.928833333333333	2.79275442804428	1.58819706771186	7.47991083641635e-15	2.53337456304816e-14
AC008555.2	0.0691222222222222	0.441148339483395	2.67404234972935	5.63595126645777e-29	7.12634726803216e-28
AC106037.3	0.130830555555556	0.443385977859779	1.76086362301511	0.00346966794332168	0.00390938823712878
AL133371.2	2.13533055555556	6.00747712177122	1.4922998285207	1.86445151799944e-17	7.74359791052322e-17
AL121957.1	0.713515277777778	0.162267896678967	-2.13656671780226	3.91557905052471e-23	2.65233866636733e-22
AL133444.1	0.0824333333333333	0.589418819188192	2.83799338510646	2.5710278839819e-08	4.67384941209489e-08
ZNF582-AS1	4.02220694444444	1.62979022140221	-1.30330103111134	7.89538415498411e-30	1.18222989057525e-28
AC096992.2	1.70209305555556	3.68772490774908	1.11542112631451	1.43522078614115e-22	9.38667387717603e-22
AC004837.2	0.245336111111111	0.860421217712177	1.81028350126717	1.57927177218101e-13	4.65598776358028e-13
LINC01415	0.261238888888889	0.621064391143911	1.24937317568757	7.8026907985009e-11	1.82704982071894e-10
MAGI2-AS3	11.0137055555556	4.33166789667897	-1.34630540182455	1.14952539156528e-23	8.38564035641852e-23
AC097382.1	0.04255	0.510146494464945	3.58368055611878	6.00396792778034e-15	2.0830839944555e-14
AL831711.1	1.28193472222222	3.03628284132841	1.24398338963406	8.67184496171101e-18	3.73809074485876e-17
AL355075.6	0.472230555555556	0.990839852398524	1.06916050234424	0.000128475631371521	0.000168828254619851
AL589745.1	0.7876	2.19593911439114	1.47930303772521	6.19574443469267e-09	1.20732143265073e-08
AC091151.1	0.0610930555555556	0.375776937269373	2.62079622288317	0.000287608845701787	0.000363665407120704
AL359220.1	0.430009722222222	1.05780332103321	1.29863022628893	8.41733970201187e-16	3.11004304574335e-15
SLC6A1-AS1	0.188041666666667	1.21416937269373	2.69084540908665	8.88421299199037e-18	3.80083999431768e-17
AC087071.2	1.57921388888889	0.767480073800738	-1.04100538401821	1.93726586857272e-16	7.55002930971149e-16
AC087627.1	0.0390263888888889	0.246413468634686	2.65855923247597	2.17336708894541e-18	9.73736908354282e-18
AC002519.1	0.0353222222222222	0.145374907749077	2.04113026117057	1.21549518382179e-12	3.29341314092666e-12
AC078883.1	0.884901388888889	3.77855295202952	2.09424524155037	1.64704045111276e-38	1.0412955740924e-36
AC110611.1	0.611026388888889	1.5468610701107	1.34003703495613	1.72131189802457e-23	1.20916848145183e-22
AC004816.1	2.79907083333333	0.9099463099631	-1.62109466739068	3.26917940749184e-34	9.79033201506767e-33
ACAP2-IT1	0.562398611111111	1.42006697416974	1.3362940360293	2.24682594235813e-08	4.12401277807025e-08
AL391845.2	0.0530611111111111	1.89904464944649	5.16147512940134	2.46040682978573e-40	1.99995926592583e-38
AL109741.1	3.48864722222222	7.28638228782288	1.06253497240234	2.05859996515498e-09	4.16848177997574e-09
AC107021.1	0.712531944444444	3.97261494464945	2.47906236342109	7.61309657962303e-23	5.0370371555878e-22
AC079848.1	7.40955833333333	2.3026094095941	-1.68611784107886	6.20972065264819e-33	1.41333242054273e-31
AC004918.1	0.623723611111111	2.03934409594096	1.70912644158727	9.65750977829511e-20	5.08807691097215e-19
LRP4-AS1	0.0754708333333333	0.211244095940959	1.48491991074082	2.89862613884674e-15	1.02442128758e-14
AL162171.2	0.130441666666667	0.40830479704797	1.64624173766414	1.81615618221321e-07	2.97807742847065e-07
