## Supplemental Table 6 for "Identification of disulfidptosis-related-ferroptosis associated lncRNAs signature as a novel prognosis model for kidney renal clear cell carcinoma"

id	HR	HR.95L	HR.95H	pvalue
LINC01624	0.295681603730864	0.0984834757521264	0.887738883271166	0.0298366876702949
AC009486.1	0.717068333316575	0.559040391653981	0.919767162304917	0.00883392388061909
AL133227.1	0.652440273099741	0.427236934865325	0.996351848879001	0.0480548216151739
AL354811.1	0.305022723022853	0.130012461046066	0.715614955764206	0.00635200567884611
AF111167.2	0.862398721407335	0.764763809581073	0.97249836533506	0.0157408182606165
LINC01534	0.838534196930836	0.740053907583303	0.950119433486396	0.00573269234578996
HID1-AS1	0.903383344618998	0.824449102912317	0.989874892764365	0.0293973922880564
FOXD2-AS1	1.12144057802552	1.07445802830979	1.17047752160274	1.53037978674994e-07
CACTIN-AS1	1.56794975861933	1.02670209478382	2.39452754410915	0.0373475442356142
AC108673.3	1.0628738890431	1.03941174307161	1.08686563485533	8.59847635911245e-08
AC027702.1	0.925343185792919	0.857182035384514	0.998924354625898	0.0468634568982118
LINC01704	0.597688687379465	0.380742588444652	0.938250087757959	0.0252867419381046
AC009093.1	1.43274346171906	1.17435423913866	1.74798519789424	0.000394249702617689
AC003984.1	0.926278528072763	0.880164586108787	0.974808490491344	0.0032903395179463
LINC01583	1.13991451717466	1.0719644656022	1.21217180994482	2.96568760102221e-05
AC002070.1	0.848606400872225	0.794437124356058	0.906469249136645	1.07278444143677e-06
RAP2C-AS1	0.744144337021875	0.597124220793496	0.927362808338049	0.00850202364522707
AC007376.2	0.726584973932919	0.554299321823206	0.952419935511815	0.0207231818120327
AC007637.1	0.933578900031517	0.884494377836444	0.985387340410233	0.0126255368451768
AP001267.3	0.511157214603199	0.379800091446948	0.687945326830965	9.50657409609258e-06
AL158212.3	0.920717895878997	0.868883940714753	0.975644046424087	0.0052059765747524
AL359715.3	0.813860679321782	0.714910853877673	0.926506013656703	0.00184501410388744
IL10RB-DT	1.20344121044954	1.02858526208803	1.40802206719184	0.020788100795992
AC007861.1	0.0936699686847875	0.0248860481317069	0.352569559737779	0.000462625177266297
C3orf36	0.952550248674666	0.920145300507102	0.986096408632546	0.00590843639511951
AC017099.2	0.778424726560331	0.654761523888832	0.925443894933885	0.00454299270830862
AC004918.3	0.966086519969206	0.935796771047543	0.997356683568632	0.0337692671969352
LINC02521	0.75509107730832	0.577011223012951	0.98813075429183	0.0406610783712626
LINC01801	0.763367966417471	0.66538146804725	0.875784313414277	0.000117040720816808
AL732509.1	0.819256579285389	0.696801778270532	0.963231386074063	0.0158007695187957
SIAH2-AS1	0.207951527127824	0.0646561175008006	0.668828245591128	0.00841881684277461
AC145098.1	1.07945605470003	1.01005301921055	1.15362793028359	0.0241345360700405
AC000050.2	0.90020353991715	0.84477954554181	0.959263771898772	0.00118392264869977
AF196972.1	1.21543608451751	1.11783959556411	1.32155354078485	4.91556341684426e-06
AL162171.1	0.937819514022768	0.884721207696057	0.994104621016446	0.0308659798807013
AL162377.1	0.85056672249091	0.750654896197602	0.963776767558024	0.0111272859917526
AC147067.1	1.07105385058592	1.02256449487489	1.12184254059719	0.00368494123650692
AL353648.1	0.362632369223599	0.134445422450861	0.978108683892035	0.0451036586028508
AC124854.1	0.97447820620066	0.96351215485754	0.985569065810551	7.55505300962682e-06
LINC01738	0.961786168011427	0.927068278620423	0.997804211740102	0.0377875607470478
TNFRSF10A-AS1	0.934971300888028	0.884104488411912	0.988764727407387	0.0184810227457066
AP001625.2	0.892953949674309	0.829403573463505	0.961373668682456	0.00264942416906281
AC008555.1	0.862997461089383	0.801773476007382	0.928896552621634	8.69041388597283e-05
AC007406.3	0.980043875725164	0.963505405150831	0.996866227435479	0.0202641322988574
AC027601.2	0.832953046166236	0.723666534087292	0.958743764478019	0.0108628020854562
AC010809.2	1.62504233663283	1.2189578316566	2.16641013107092	0.000934358652936525
AL049840.5	1.01297155166394	1.00159125117828	1.02448115763124	0.0253655817907745
AC010333.2	0.68874799045946	0.512921047998581	0.924847588557638	0.0131579601872959
AC068051.1	0.78643759190601	0.678712257890927	0.911261110687526	0.00139205505112553
AC007365.1	0.773690312555672	0.640351553436938	0.934793858982092	0.00784551664965461
AL355803.1	0.971049392447742	0.944007713002515	0.998865697372345	0.0414774566736894
SUCLG2-AS1	0.783773528944138	0.661160908334465	0.929124721274035	0.00500223495713294
AC112220.2	0.882003271120407	0.80980811056426	0.960634698663427	0.00395544579157888
AC007743.1	0.849447846257354	0.779089749188092	0.926159847775194	0.000216566943404011
AC004837.2	1.14493989572311	1.03589568280489	1.26546271654397	0.00803532666926456
LINC01415	0.713760606852495	0.521438678840897	0.977016520958715	0.0352808817316377
AL589745.1	0.880418868823926	0.802256453200787	0.966196509219231	0.00725458804024704
AC004816.1	1.04828774842176	1.02039091913837	1.07694725901627	0.000610780264689717
AL109741.1	0.931808707457743	0.898778866666297	0.966052384514338	0.000125271826951533
