## Supplemental Table 8 for "Identification of disulfidptosis-related-ferroptosis associated lncRNAs signature as a novel prognosis model for kidney renal clear cell carcinoma"

ONTOLOGY	ID	Description	GeneRatio	BgRatio	pvalue	p.adjust	qvalue	geneID	Count
BP	GO:0006910	phagocytosis, recognition	48/351	103/18903	7.63170349212159e-56	2.35972271976399e-52	2.25336087320011e-52	IGHV1-45/IGLC3/IGHG4/CRP/IGHV6-1/IGHV3-43/IGHV4-61/IGLC2/IGHV3-23/IGHV5-10-1/IGHA1/IGHV3-11/IGHG1/IGHV3-15/LBP/IGKC/IGHV4-28/IGHV3-49/IGHV3-33/IGHV3-64D/IGHV4-59/IGHA2/IGHV2-70/IGHV3-7/IGHV5-51/IGHG2/IGHV3-66/IGHV1-69D/IGHV3-13/IGHM/IGHV3-21/IGHG3/IGLC7/IGHV4-39/IGHV3-48/IGHV3-35/IGHV1-58/ADGRB1/IGHV3-74/IGLL5/IGHV3-73/IGHV4-4/IGHV1-69/IGHV1-69-2/IGHV2-5/IGLC6/IGHV1-18/IGHV4-34	48
BP	GO:0002377	immunoglobulin production	58/351	219/18903	1.39195401707013e-50	2.15196091039043e-47	2.05496369362196e-47	IGKV2-28/IGLV2-23/IGLV9-49/IGKV1-8/IGKV1D-8/IGKV1D-13/IGLV5-45/IGKV2D-29/IGLV2-11/IGKV1D-39/IGKV5-2/IL6/IGLV8-61/IGLV7-46/IGKV1-6/IGKV3D-20/IGLV3-27/IGKV1-39/IGLV5-48/IGLV1-36/IGKV1-12/IGKV2D-24/IGKV1D-12/IGKV1-27/IGLV6-57/IGKV1-16/IGLV2-8/IGKV3-20/IGKV4-1/IGLV2-14/IGLV1-47/IGLV1-51/IGKV6-21/IGKV1D-33/IGKV3D-15/IGKV2-29/IGLV3-9/IGLV1-44/IGKV1D-43/IGKV1-5/IGKV2D-28/IGLV7-43/IGLV3-21/IGKV1D-17/IGLV…	58
BP	GO:0006958	complement activation, classical pathway	45/351	106/18903	4.88600324665595e-50	5.0358406795534e-47	4.80885582697191e-47	IGHV1-45/IGLC3/IGHG4/IGHV6-1/IGHV3-43/IGHV4-61/IGLC2/IGHV3-23/IGHV5-10-1/IGHA1/IGHV3-11/IGHG1/IGHV3-15/IGKC/IGHV4-28/IGHV3-49/IGHV3-33/IGHV3-64D/IGHV4-59/IGHA2/IGHV2-70/IGHV3-7/IGHV5-51/IGHG2/IGHV3-66/IGHV1-69D/IGHV3-13/IGHM/IGHV3-21/IGHG3/IGLC7/IGHV4-39/IGHV3-48/IGHV3-35/IGHV1-58/IGHV3-74/IGLL5/IGHV3-73/IGHV4-4/IGHV1-69/IGHV1-69-2/IGHV2-5/IGLC6/IGHV1-18/IGHV4-34	45
BP	GO:0050853	B cell receptor signaling pathway	47/351	130/18903	3.04632586352525e-48	2.35480989250502e-45	2.24866948610219e-45	IGHV1-45/IGLC3/IGHG4/IGHV6-1/IGHV3-43/IGHV4-61/IGLC2/IGHV3-23/IGHV5-10-1/IGHA1/IGHV3-11/IGHG1/IGHV3-15/IGKC/IGHV4-28/IGHV3-49/IGHV3-33/IGHV3-64D/CD19/IGHV4-59/IGHA2/IGHV2-70/IGHV3-7/IGHV5-51/IGHG2/IGHV3-66/IGHV1-69D/IGHV3-13/IGHM/IGHV3-21/CD79A/IGHG3/IGLC7/IGHV4-39/IGHV3-48/IGHV3-35/IGHV1-58/IGHV3-74/IGLL5/IGHV3-73/IGHV4-4/IGHV1-69/IGHV1-69-2/IGHV2-5/IGLC6/IGHV1-18/IGHV4-34	47
BP	GO:0006911	phagocytosis, engulfment	46/351	127/18903	2.88737706661588e-47	1.52513640340134e-44	1.45639259601715e-44	IGHV1-45/IGLC3/IGHG4/IGHV6-1/IGHV3-43/IGHV4-61/IGLC2/IGHV3-23/IGHV5-10-1/IGHA1/IGHV3-11/IGHG1/IGHV3-15/IGKC/IGHV4-28/IGHV3-49/IGHV3-33/IGHV3-64D/IGHV4-59/IGHA2/IGHV2-70/IGHV3-7/IGHV5-51/IGHG2/IGHV3-66/IGHV1-69D/IGHV3-13/IGHM/IGHV3-21/IGHG3/IGLC7/IGHV4-39/IGHV3-48/IGHV3-35/IGHV1-58/ADGRB1/IGHV3-74/IGLL5/IGHV3-73/IGHV4-4/IGHV1-69/IGHV1-69-2/IGHV2-5/IGLC6/IGHV1-18/IGHV4-34	46
BP	GO:0002455	humoral immune response mediated by circulating immunoglobulin	45/351	119/18903	2.95951436623806e-47	1.52513640340134e-44	1.45639259601715e-44	IGHV1-45/IGLC3/IGHG4/IGHV6-1/IGHV3-43/IGHV4-61/IGLC2/IGHV3-23/IGHV5-10-1/IGHA1/IGHV3-11/IGHG1/IGHV3-15/IGKC/IGHV4-28/IGHV3-49/IGHV3-33/IGHV3-64D/IGHV4-59/IGHA2/IGHV2-70/IGHV3-7/IGHV5-51/IGHG2/IGHV3-66/IGHV1-69D/IGHV3-13/IGHM/IGHV3-21/IGHG3/IGLC7/IGHV4-39/IGHV3-48/IGHV3-35/IGHV1-58/IGHV3-74/IGLL5/IGHV3-73/IGHV4-4/IGHV1-69/IGHV1-69-2/IGHV2-5/IGLC6/IGHV1-18/IGHV4-34	45
BP	GO:0099024	plasma membrane invagination	47/351	136/18903	3.74315664904448e-47	1.65340576554936e-44	1.57888036098794e-44	IGHV1-45/IGLC3/IGHG4/IGHV6-1/IGHV3-43/IGHV4-61/IGLC2/IGHV3-23/IGHV5-10-1/IGHA1/IGHV3-11/IGHG1/IGHV3-15/IGKC/IGHV4-28/IGHV3-49/IGHV3-33/IGHV3-64D/IGHV4-59/IGHA2/IGHV2-70/IGHV3-7/IGHV5-51/IGHG2/IGHV3-66/IGHV1-69D/IGHV3-13/IGHM/IGHV3-21/IGHG3/IGLC7/IGHV4-39/AURKB/IGHV3-48/IGHV3-35/IGHV1-58/ADGRB1/IGHV3-74/IGLL5/IGHV3-73/IGHV4-4/IGHV1-69/IGHV1-69-2/IGHV2-5/IGLC6/IGHV1-18/IGHV4-34	47
BP	GO:0006956	complement activation	46/351	132/18903	2.36714080302323e-46	9.14899920368478e-44	8.73661835852653e-44	IGHV1-45/IGLC3/IGHG4/IGHV6-1/IGHV3-43/IGHV4-61/IGLC2/IGHV3-23/IGHV5-10-1/IGHA1/IGHV3-11/IGHG1/IGHV3-15/IGKC/IGHV4-28/IGHV3-49/IGHV3-33/IGHV3-64D/IGHV4-59/IGHA2/IGHV2-70/IGHV3-7/IGHV5-51/IGHG2/IGHV3-66/IGHV1-69D/IGHV3-13/IGHM/IGHV3-21/IGHG3/IGLC7/IGHV4-39/IGHV3-48/IGHV3-35/IGHV1-58/IGHV3-74/IGLL5/IGHV3-73/IGHV4-4/IGHV1-69/IGHV1-69-2/IGHV2-5/IGLC6/MFAP4/IGHV1-18/IGHV4-34	46
BP	GO:0010324	membrane invagination	47/351	143/18903	5.86909241006815e-46	2.01635930354786e-43	1.92547417663639e-43	IGHV1-45/IGLC3/IGHG4/IGHV6-1/IGHV3-43/IGHV4-61/IGLC2/IGHV3-23/IGHV5-10-1/IGHA1/IGHV3-11/IGHG1/IGHV3-15/IGKC/IGHV4-28/IGHV3-49/IGHV3-33/IGHV3-64D/IGHV4-59/IGHA2/IGHV2-70/IGHV3-7/IGHV5-51/IGHG2/IGHV3-66/IGHV1-69D/IGHV3-13/IGHM/IGHV3-21/IGHG3/IGLC7/IGHV4-39/AURKB/IGHV3-48/IGHV3-35/IGHV1-58/ADGRB1/IGHV3-74/IGLL5/IGHV3-73/IGHV4-4/IGHV1-69/IGHV1-69-2/IGHV2-5/IGLC6/IGHV1-18/IGHV4-34	47
BP	GO:0008037	cell recognition	53/351	230/18903	9.70950071585413e-43	3.0021776213421e-40	2.8668578429443e-40	IGHV1-45/IGLC3/TNN/IGHG4/OPCML/CRP/IGHV6-1/IGHV3-43/IGHV4-61/ZP1/IGLC2/IGHV3-23/IGHV5-10-1/IGHA1/IGHV3-11/IGHG1/IGHV3-15/LBP/IGKC/IGHV4-28/IGHV3-49/IGHV3-33/IGHV3-64D/IGHV4-59/IGHA2/IGHV2-70/IGHV3-7/IGHV5-51/PAEP/IGHG2/IGHV3-66/IGHV1-69D/IGHV3-13/IGHM/IGHV3-21/IGHG3/IGLC7/IGHV4-39/IGHV3-48/IGHV3-35/IGHV1-58/ADGRB1/IGHV3-74/IGLL5/IGHV3-73/IGHV4-4/IGHV1-69/IGHV1-69-2/IGHV2-5/IGLC6/IGHV1-18/VSTM2L/I…	53
BP	GO:0050871	positive regulation of B cell activation	46/351	155/18903	1.17661993667955e-42	3.30737167655744e-40	3.15829561950828e-40	IGHV1-45/IGLC3/IGHG4/IGHV6-1/IGHV3-43/IGHV4-61/IL6/IGLC2/IGHV3-23/IGHV5-10-1/IGHA1/IGHV3-11/IGHG1/IGHV3-15/IGKC/IGHV4-28/IGHV3-49/IGHV3-33/IGHV3-64D/IGHV4-59/IGHA2/IGHV2-70/IGHV3-7/IGHV5-51/IGHG2/IGHV3-66/IGHV1-69D/IGHV3-13/IGHM/IGHV3-21/IGHG3/IGLC7/IGHV4-39/IGHV3-48/IGHV3-35/IGHV1-58/IGHV3-74/IGLL5/IGHV3-73/IGHV4-4/IGHV1-69/IGHV1-69-2/IGHV2-5/IGLC6/IGHV1-18/IGHV4-34	46
BP	GO:0042742	defense response to bacterium	63/351	382/18903	2.0274634718185e-41	5.224097545719e-39	4.9886272267113e-39	IGHV1-45/IGLC3/HP/IGHG4/CRP/IGHV6-1/LCN2/HAMP/IGHV3-43/IGHV4-61/IL6/IGLC2/IGHV3-23/IGHV5-10-1/IGHA1/IGHV3-11/IGHG1/IGHV3-15/REG3G/LBP/PI3/WFDC5/IGKC/IGHV4-28/IGHV3-49/IGHV3-33/IGHV3-64D/IGHV4-59/IGKV3-20/IGHA2/IGHV2-70/IGHV3-7/SCNN1B/IGHV5-51/IGHG2/IGHV3-66/IGHV1-69D/IGHV3-13/IGHM/IGHV3-21/IGHG3/SLPI/IGLC7/FGA/IGHV4-39/IGHV3-48/MIAT/IGHV3-35/IGHV1-58/ADGRB1/CXCL13/IGHV3-74/IGLL5/PLA2G2A/MIR140/IG…	63
BP	GO:0006959	humoral immune response	58/351	320/18903	1.70824108416456e-40	4.06298571710525e-38	3.87985120735352e-38	IGHV1-45/IGLC3/IGHG4/IGHV6-1/IGHV3-43/IGHV4-61/IL6/IGLC2/IGHV3-23/IGHV5-10-1/IGHA1/IGHV3-11/IGHG1/IGHV3-15/REG3G/PI3/WFDC5/CXCL1/IGKC/IGHV4-28/IGHV3-49/IGHV3-33/IGHV3-64D/IGHV4-59/IGKV3-20/IGHA2/IGHV2-70/IGHV3-7/IGHV5-51/IGHG2/HRG/IGHV3-66/PRSS3/IGHV1-69D/IGHV3-13/IGHM/IGHV3-21/IGHG3/SLPI/IGLC7/FGA/IGHV4-39/IGHV3-48/IGHV3-35/POU2AF1/IGHV1-58/CXCL13/IGHV3-74/IGLL5/IGHV3-73/IGHV4-4/IGHV1-69/IGHV1-6…	58
BP	GO:0002440	production of molecular mediator of immune response	58/351	333/18903	1.76596559019064e-39	3.90026114633533e-37	3.72446126352237e-37	IGKV2-28/IGLV2-23/IGLV9-49/IGKV1-8/IGKV1D-8/IGKV1D-13/IGLV5-45/IGKV2D-29/IGLV2-11/IGKV1D-39/IGKV5-2/IL6/IGLV8-61/IGLV7-46/IGKV1-6/IGKV3D-20/IGLV3-27/IGKV1-39/IGLV5-48/IGLV1-36/IGKV1-12/IGKV2D-24/IGKV1D-12/IGKV1-27/IGLV6-57/IGKV1-16/IGLV2-8/IGKV3-20/IGKV4-1/IGLV2-14/IGLV1-47/IGLV1-51/IGKV6-21/IGKV1D-33/IGKV3D-15/IGKV2-29/IGLV3-9/IGLV1-44/IGKV1D-43/IGKV1-5/IGKV2D-28/IGLV7-43/IGLV3-21/IGKV1D-17/IGLV…	58
BP	GO:0050864	regulation of B cell activation	48/351	204/18903	3.47047603756977e-39	7.15380793877715e-37	6.83135809500576e-37	IGHV1-45/IGLC3/IGHG4/IGHV6-1/IGHV3-43/IGHV4-61/IL6/IGLC2/IGHV3-23/IGHV5-10-1/IGHA1/IGHV3-11/IGHG1/IGHV3-15/IGKC/IGHV4-28/IGHV3-49/IGHV3-33/IGHV3-64D/CD19/IGHV4-59/IGHA2/IGHV2-70/IGHV3-7/IGHV5-51/IGHG2/IGHV3-66/IGHV1-69D/IGHV3-13/IGHM/IGHV3-21/IGHG3/IGLC7/IGHV4-39/IGHV3-48/IGHV3-35/IGHV1-58/IGHV3-74/IGLL5/IGHV3-73/IGHV4-4/IGHV1-69/IGHV1-69-2/IGHV2-5/IGLC6/IGHV1-18/MZB1/IGHV4-34	48
BP	GO:0016064	immunoglobulin mediated immune response	46/351	215/18903	1.47102924143353e-35	2.8427640090703e-33	2.71462961988228e-33	IGHV1-45/IGLC3/IGHG4/IGHV6-1/IGHV3-43/IGHV4-61/IGLC2/IGHV3-23/IGHV5-10-1/IGHA1/IGHV3-11/IGHG1/IGHV3-15/IGKC/IGHV4-28/IGHV3-49/IGHV3-33/IGHV3-64D/CD19/IGHV4-59/IGHA2/IGHV2-70/IGHV3-7/IGHV5-51/IGHG2/IGHV3-66/IGHV1-69D/IGHV3-13/IGHM/IGHV3-21/IGHG3/IGLC7/IGHV4-39/IGHV3-48/IGHV3-35/IGHV1-58/IGHV3-74/IGLL5/IGHV3-73/IGHV4-4/IGHV1-69/IGHV1-69-2/IGHV2-5/IGLC6/IGHV1-18/IGHV4-34	46
BP	GO:0019724	B cell mediated immunity	46/351	218/18903	2.8646361115271e-35	5.2102675628481e-33	4.97542061475759e-33	IGHV1-45/IGLC3/IGHG4/IGHV6-1/IGHV3-43/IGHV4-61/IGLC2/IGHV3-23/IGHV5-10-1/IGHA1/IGHV3-11/IGHG1/IGHV3-15/IGKC/IGHV4-28/IGHV3-49/IGHV3-33/IGHV3-64D/CD19/IGHV4-59/IGHA2/IGHV2-70/IGHV3-7/IGHV5-51/IGHG2/IGHV3-66/IGHV1-69D/IGHV3-13/IGHM/IGHV3-21/IGHG3/IGLC7/IGHV4-39/IGHV3-48/IGHV3-35/IGHV1-58/IGHV3-74/IGLL5/IGHV3-73/IGHV4-4/IGHV1-69/IGHV1-69-2/IGHV2-5/IGLC6/IGHV1-18/IGHV4-34	46
BP	GO:0050851	antigen receptor-mediated signaling pathway	48/351	252/18903	1.39904373121611e-34	2.40324623162234e-32	2.29492261173169e-32	IGHV1-45/IGLC3/IGHG4/IGHV6-1/IGHV3-43/IGHV4-61/IGLC2/IGHV3-23/IGHV5-10-1/IGHA1/IGHV3-11/IGHG1/IGHV3-15/IGKC/IGHV4-28/IGHV3-49/IGHV3-33/IGHV3-64D/CD19/IGHV4-59/KCNN4/IGHA2/IGHV2-70/IGHV3-7/IGHV5-51/IGHG2/IGHV3-66/IGHV1-69D/IGHV3-13/IGHM/IGHV3-21/CD79A/IGHG3/IGLC7/IGHV4-39/IGHV3-48/IGHV3-35/IGHV1-58/IGHV3-74/IGLL5/IGHV3-73/IGHV4-4/IGHV1-69/IGHV1-69-2/IGHV2-5/IGLC6/IGHV1-18/IGHV4-34	48
BP	GO:0042113	B cell activation	51/351	350/18903	8.1950649308272e-31	1.33363898769041e-28	1.27352671085708e-28	IGHV1-45/IGLC3/IGHG4/IGHV6-1/IGHV3-43/IGHV4-61/IL6/IGLC2/IGHV3-23/IGHV5-10-1/IGHA1/IGHV3-11/IGHG1/IGHV3-15/IGKC/IGHV4-28/IGHV3-49/IGHV3-33/IGHV3-64D/CD19/IGHV4-59/IGHA2/IGHV2-70/IGHV3-7/IGHV5-51/IGHG2/IGHV3-66/IGHV1-69D/IGHV3-13/IGHM/IGHV3-21/CD79A/IGHG3/IGLC7/IGHV4-39/IGHV3-48/IGHV3-35/POU2AF1/IGHV1-58/IGHV3-74/IGLL5/IGHV3-73/IGHV4-4/IGHV1-69/IGHV1-69-2/IGHV2-5/IGLC6/IGHV1-18/CDH17/MZB1/IGHV4-34	51
BP	GO:0002429	immune response-activating cell surface receptor signaling pathway	48/351	312/18903	4.00673332863553e-30	5.89943783435289e-28	5.63352731169056e-28	IGHV1-45/IGLC3/IGHG4/IGHV6-1/IGHV3-43/IGHV4-61/IGLC2/IGHV3-23/IGHV5-10-1/IGHA1/IGHV3-11/IGHG1/IGHV3-15/IGKC/IGHV4-28/IGHV3-49/IGHV3-33/IGHV3-64D/CD19/IGHV4-59/KCNN4/IGHA2/IGHV2-70/IGHV3-7/IGHV5-51/IGHG2/IGHV3-66/IGHV1-69D/IGHV3-13/IGHM/IGHV3-21/CD79A/IGHG3/IGLC7/IGHV4-39/IGHV3-48/IGHV3-35/IGHV1-58/IGHV3-74/IGLL5/IGHV3-73/IGHV4-4/IGHV1-69/IGHV1-69-2/IGHV2-5/IGLC6/IGHV1-18/IGHV4-34	48
BP	GO:0002757	immune response-activating signal transduction	48/351	312/18903	4.00673332863553e-30	5.89943783435289e-28	5.63352731169056e-28	IGHV1-45/IGLC3/IGHG4/IGHV6-1/IGHV3-43/IGHV4-61/IGLC2/IGHV3-23/IGHV5-10-1/IGHA1/IGHV3-11/IGHG1/IGHV3-15/IGKC/IGHV4-28/IGHV3-49/IGHV3-33/IGHV3-64D/CD19/IGHV4-59/KCNN4/IGHA2/IGHV2-70/IGHV3-7/IGHV5-51/IGHG2/IGHV3-66/IGHV1-69D/IGHV3-13/IGHM/IGHV3-21/CD79A/IGHG3/IGLC7/IGHV4-39/IGHV3-48/IGHV3-35/IGHV1-58/IGHV3-74/IGLL5/IGHV3-73/IGHV4-4/IGHV1-69/IGHV1-69-2/IGHV2-5/IGLC6/IGHV1-18/IGHV4-34	48
BP	GO:0006909	phagocytosis	48/351	314/18903	5.40989654265351e-30	7.60336368631121e-28	7.26065062303498e-28	IGHV1-45/IGLC3/IGHG4/CRP/IGHV6-1/IGHV3-43/IGHV4-61/IGLC2/IGHV3-23/IGHV5-10-1/IGHA1/IGHV3-11/IGHG1/IGHV3-15/LBP/IGKC/IGHV4-28/IGHV3-49/IGHV3-33/IGHV3-64D/IGHV4-59/IGHA2/IGHV2-70/IGHV3-7/IGHV5-51/IGHG2/IGHV3-66/IGHV1-69D/IGHV3-13/IGHM/IGHV3-21/IGHG3/IGLC7/IGHV4-39/IGHV3-48/IGHV3-35/IGHV1-58/ADGRB1/IGHV3-74/IGLL5/IGHV3-73/IGHV4-4/IGHV1-69/IGHV1-69-2/IGHV2-5/IGLC6/IGHV1-18/IGHV4-34	48
BP	GO:0002460	adaptive immune response based on somatic recombination of immune receptors built from immunoglobulin superfamily domains	50/351	375/18903	2.31207924332207e-28	3.1082387045008e-26	2.96813834211369e-26	IGHV1-45/IGLC3/IGHG4/IGHV6-1/IGHV3-43/IGHV4-61/IL6/IGLC2/IGHV3-23/IGHV5-10-1/IGHA1/IGHV3-11/IGHG1/IGHV3-15/IGKC/IGHV4-28/IGHV3-49/IGHV3-33/IGHV3-64D/CD19/IGHV4-59/IGHA2/IGHV2-70/IGHV3-7/IGHV5-51/IGHG2/IGHV3-66/IGHV1-69D/IGHV3-13/IGHM/IGHV3-21/IGHG3/IGLC7/IGHV4-39/IGHV3-48/IGHV3-35/IGHV1-58/CXCL13/IGHV3-74/IGLL5/IGHV3-73/SLC22A13/IGHV4-4/IGHV1-69/IGHV1-69-2/IGHV2-5/IGLC6/IGHV1-18/IL20RB/IGHV4-34	50
BP	GO:0002768	immune response-regulating cell surface receptor signaling pathway	48/351	341/18903	2.51958337069375e-28	3.24606324257712e-26	3.09975059420876e-26	IGHV1-45/IGLC3/IGHG4/IGHV6-1/IGHV3-43/IGHV4-61/IGLC2/IGHV3-23/IGHV5-10-1/IGHA1/IGHV3-11/IGHG1/IGHV3-15/IGKC/IGHV4-28/IGHV3-49/IGHV3-33/IGHV3-64D/CD19/IGHV4-59/KCNN4/IGHA2/IGHV2-70/IGHV3-7/IGHV5-51/IGHG2/IGHV3-66/IGHV1-69D/IGHV3-13/IGHM/IGHV3-21/CD79A/IGHG3/IGLC7/IGHV4-39/IGHV3-48/IGHV3-35/IGHV1-58/IGHV3-74/IGLL5/IGHV3-73/IGHV4-4/IGHV1-69/IGHV1-69-2/IGHV2-5/IGLC6/IGHV1-18/IGHV4-34	48
BP	GO:0002449	lymphocyte mediated immunity	49/351	367/18903	7.87297163688092e-28	9.73729132049432e-26	9.29839387008462e-26	IGHV1-45/IGLC3/IGHG4/IGHV6-1/IGHV3-43/IGHV4-61/IL6/IGLC2/IGHV3-23/IGHV5-10-1/IGHA1/IGHV3-11/IGHG1/IGHV3-15/IGKC/IGHV4-28/IGHV3-49/IGHV3-33/IGHV3-64D/CD19/IGHV4-59/IGHA2/IGHV2-70/IGHV3-7/IGHV5-51/IGHG2/IGHV3-66/IGHV1-69D/IGHV3-13/IGHM/IGHV3-21/IGHG3/IGLC7/IGHV4-39/IGHV3-48/IGHV3-35/IGHV1-58/IGHV3-74/IGLL5/IGHV3-73/SLC22A13/IGHV4-4/IGHV1-69/IGHV1-69-2/IGHV2-5/IGLC6/IGHV1-18/IL20RB/IGHV4-34	49
BP	GO:0002253	activation of immune response	49/351	397/18903	2.97837640230881e-26	3.54197685997647e-24	3.38232623824948e-24	IGHV1-45/IGLC3/IGHG4/IGHV6-1/IGHV3-43/IGHV4-61/IGLC2/IGHV3-23/IGHV5-10-1/IGHA1/IGHV3-11/IGHG1/IGHV3-15/IGKC/IGHV4-28/IGHV3-49/IGHV3-33/IGHV3-64D/CD19/IGHV4-59/KCNN4/IGHA2/IGHV2-70/IGHV3-7/IGHV5-51/IGHG2/IGHV3-66/IGHV1-69D/IGHV3-13/IGHM/IGHV3-21/CD79A/IGHG3/IGLC7/IGHV4-39/IGHV3-48/IGHV3-35/IGHV1-58/IGHV3-74/IGLL5/IGHV3-73/IGHV4-4/IGHV1-69/IGHV1-69-2/IGHV2-5/IGLC6/MFAP4/IGHV1-18/IGHV4-34	49
BP	GO:0002443	leukocyte mediated immunity	51/351	463/18903	5.60026478266464e-25	6.41334026222188e-23	6.12426616583794e-23	IGHV1-45/IGLC3/IGHG4/IGHV6-1/IGHV3-43/IGHV4-61/IL6/IGLC2/IGHV3-23/IGHV5-10-1/IGHA1/IGHV3-11/IGHG1/IGHV3-15/IGKC/IGHV4-28/IGHV3-49/IGHV3-33/IGHV3-64D/PTGDS/CD19/IGHV4-59/IGHA2/IGHV2-70/IGHV3-7/SCNN1B/IGHV5-51/IGHG2/IGHV3-66/IGHV1-69D/IGHV3-13/IGHM/IGHV3-21/IGHG3/IGLC7/IGHV4-39/IGHV3-48/IGHV3-35/IGHV1-58/IGHV3-74/IGLL5/IGHV3-73/SLC22A13/IGHV4-4/IGHV1-69/IGHV1-69-2/IGHV2-5/IGLC6/IGHV1-18/IL20RB/IGHV…	51
BP	GO:0051251	positive regulation of lymphocyte activation	47/351	400/18903	2.88291333802625e-24	3.18356001470613e-22	3.04006462900888e-22	IGHV1-45/IGLC3/PCK1/IGHG4/IGHV6-1/IGHV3-43/IGHV4-61/IL6/IGLC2/IGHV3-23/IGHV5-10-1/IGHA1/IGHV3-11/IGHG1/IGHV3-15/IGKC/IGHV4-28/IGHV3-49/IGHV3-33/IGHV3-64D/IGHV4-59/IGHA2/IGHV2-70/IGHV3-7/IGHV5-51/IGHG2/IGHV3-66/IGHV1-69D/IGHV3-13/IGHM/IGHV3-21/IGHG3/IGLC7/IGHV4-39/IGHV3-48/IGHV3-35/IGHV1-58/IGHV3-74/IGLL5/IGHV3-73/IGHV4-4/IGHV1-69/IGHV1-69-2/IGHV2-5/IGLC6/IGHV1-18/IGHV4-34	47
BP	GO:0002696	positive regulation of leukocyte activation	49/351	450/18903	8.59961849666634e-24	9.16897254885942e-22	8.75569142764032e-22	IGHV1-45/IGLC3/PCK1/IGHG4/IGHV6-1/HAMP/IGHV3-43/IGHV4-61/IL6/IGLC2/IGHV3-23/IGHV5-10-1/IGHA1/IGHV3-11/IGHG1/IGHV3-15/LBP/IGKC/IGHV4-28/IGHV3-49/IGHV3-33/IGHV3-64D/IGHV4-59/IGHA2/IGHV2-70/IGHV3-7/IGHV5-51/IGHG2/IGHV3-66/IGHV1-69D/IGHV3-13/IGHM/IGHV3-21/IGHG3/IGLC7/IGHV4-39/IGHV3-48/IGHV3-35/IGHV1-58/IGHV3-74/IGLL5/IGHV3-73/IGHV4-4/IGHV1-69/IGHV1-69-2/IGHV2-5/IGLC6/IGHV1-18/IGHV4-34	49
BP	GO:0050867	positive regulation of cell activation	49/351	467/18903	4.45736374399819e-23	4.59405623214747e-21	4.38698431646138e-21	IGHV1-45/IGLC3/PCK1/IGHG4/IGHV6-1/HAMP/IGHV3-43/IGHV4-61/IL6/IGLC2/IGHV3-23/IGHV5-10-1/IGHA1/IGHV3-11/IGHG1/IGHV3-15/LBP/IGKC/IGHV4-28/IGHV3-49/IGHV3-33/IGHV3-64D/IGHV4-59/IGHA2/IGHV2-70/IGHV3-7/IGHV5-51/IGHG2/IGHV3-66/IGHV1-69D/IGHV3-13/IGHM/IGHV3-21/IGHG3/IGLC7/IGHV4-39/IGHV3-48/IGHV3-35/IGHV1-58/IGHV3-74/IGLL5/IGHV3-73/IGHV4-4/IGHV1-69/IGHV1-69-2/IGHV2-5/IGLC6/IGHV1-18/IGHV4-34	49
BP	GO:0002526	acute inflammatory response	14/351	114/18903	2.61702483905533e-08	2.61027122656745e-06	2.49261618796272e-06	HP/CRP/HAMP/IL6/IGHG1/REG3G/C2CD4B/LBP/PTGES/SAA1/C2CD4A/SAA2/PLA2G2D/IL20RB	14
BP	GO:0006953	acute-phase response	9/351	48/18903	2.09862751304142e-07	2.02779883447627e-05	1.93639808357934e-05	HP/CRP/HAMP/IL6/REG3G/LBP/PTGES/SAA1/SAA2	9
BP	GO:0019730	antimicrobial humoral response	13/351	125/18903	5.89288585255459e-07	5.52145547154509e-05	5.27258207860148e-05	IGHA1/REG3G/PI3/WFDC5/CXCL1/IGKV3-20/IGHA2/HRG/PRSS3/IGHM/SLPI/FGA/CXCL13	13
BP	GO:0030198	extracellular matrix organization	20/351	318/18903	2.27722505521284e-06	0.000207093525609356	0.000197759017952694	MMP13/MMP12/IL6/COL8A2/APLP1/COL11A1/SCX/EGFL6/PLG/PDPN/CREB3L1/MELTF/CTSK/MMP17/ADAMTS14/LOXL1/GREM1/WDR72/MFAP4/COL22A1	20
BP	GO:0043062	extracellular structure organization	20/351	319/18903	2.38898145761838e-06	0.000211049447627315	0.000201536631236678	MMP13/MMP12/IL6/COL8A2/APLP1/COL11A1/SCX/EGFL6/PLG/PDPN/CREB3L1/MELTF/CTSK/MMP17/ADAMTS14/LOXL1/GREM1/WDR72/MFAP4/COL22A1	20
BP	GO:0045229	external encapsulating structure organization	20/351	321/18903	2.62757431338885e-06	0.000225679438249954	0.000215507191492858	MMP13/MMP12/IL6/COL8A2/APLP1/COL11A1/SCX/EGFL6/PLG/PDPN/CREB3L1/MELTF/CTSK/MMP17/ADAMTS14/LOXL1/GREM1/WDR72/MFAP4/COL22A1	20
BP	GO:0022617	extracellular matrix disassembly	8/351	62/18903	1.8417268425991e-05	0.00153908632359903	0.00146971373925761	MMP13/MMP12/IL6/PLG/PDPN/MELTF/CTSK/WDR72	8
BP	GO:0019731	antibacterial humoral response	8/351	63/18903	2.07589317835227e-05	0.00168912150196453	0.00161298625076956	IGHA1/PI3/WFDC5/IGKV3-20/IGHA2/IGHM/SLPI/FGA	8
BP	GO:0032963	collagen metabolic process	10/351	107/18903	3.05411502778816e-05	0.00242136504254385	0.00231222473763719	MMP13/MMP12/IL6/SCX/CREB3L1/CTSK/MMP17/P3H3/ADAMTS14/MFAP4	10
BP	GO:0015849	organic acid transport	18/351	324/18903	3.86503056966677e-05	0.00298766863035241	0.00285300282839876	SLC6A19/LRP2/CRABP1/SLC5A12/PTGES/ACE2/AGXT/AQP9/ERFE/SLC27A2/SLC5A8/AVPR1B/SLC6A18/PLA2G2A/SLC22A13/SLC38A5/PLA2G2D/CYP4A11	18
BP	GO:0015711	organic anion transport	19/351	372/18903	7.35178853883134e-05	0.00554432442977232	0.0052944202442675	CA4/LRP2/SLC16A9/SLC5A12/MTTP/PTGES/ACE2/AGXT/SLC22A24/AQP9/SLC22A12/SLC16A12/SLC5A8/AVPR1B/PLA2G2A/SLC22A13/SLC38A5/PLA2G2D/CYP4A11	19
BP	GO:0015718	monocarboxylic acid transport	10/351	119/18903	7.59983040169265e-05	0.00559492276238897	0.0053427379139719	SLC16A9/SLC5A12/PTGES/AQP9/SLC16A12/SLC5A8/AVPR1B/PLA2G2A/SLC22A13/PLA2G2D	10
BP	GO:0032941	secretion by tissue	6/351	40/18903	8.84596723281261e-05	0.00636086760089688	0.00607415865068283	CHRM3/NPR3/KCNN4/SCNN1B/AGR2/CEL	6
BP	GO:0015908	fatty acid transport	9/351	101/18903	0.000110272117894976	0.00774912246661964	0.00739983949032073	CRABP1/PTGES/ERFE/SLC27A2/SLC5A8/AVPR1B/PLA2G2A/PLA2G2D/CYP4A11	9
BP	GO:0050878	regulation of body fluid levels	19/351	390/18903	0.000136332766587172	0.00936757587305638	0.00894534293045658	CHRM3/NPR3/IL6/F11/PLG/KCNN4/SAA1/PDPN/SCNN1B/AGR2/SCNN1G/HRG/AQP4/FGA/TFPI2/CEL/F2RL3/DGKI/CYP4A11	19
BP	GO:0051180	vitamin transport	6/351	47/18903	0.000221870175777016	0.0149135344239681	0.0142413236396917	LRP2/AFM/GC/NPC1L1/TCN1/CUBN	6
BP	GO:0002673	regulation of acute inflammatory response	6/351	48/18903	0.000249647849318108	0.0164236414913104	0.0156833643300626	IL6/C2CD4B/PTGES/C2CD4A/PLA2G2D/IL20RB	6
BP	GO:0010876	lipid localization	21/351	483/18903	0.000293611510528011	0.0189134748031794	0.0180609712068217	CRP/APOLD1/IL6/CRABP1/MTTP/LBP/PTGES/CIDEC/SLC22A24/AQP9/ERFE/KCNN4/NPC1L1/SLC27A2/SLC5A8/AVPR1B/PLA2G2A/CEL/PLTP/PLA2G2D/CYP4A11	21
BP	GO:0046942	carboxylic acid transport	15/351	290/18903	0.000364668053047552	0.0230112983678169	0.0219740899849277	LRP2/SLC16A9/SLC5A12/PTGES/ACE2/AGXT/AQP9/SLC16A12/SLC5A8/AVPR1B/PLA2G2A/SLC22A13/SLC38A5/PLA2G2D/CYP4A11	15
BP	GO:0006869	lipid transport	19/351	433/18903	0.0005058101738127	0.0312793011485774	0.0298694218430447	APOLD1/CRABP1/MTTP/LBP/PTGES/CIDEC/SLC22A24/AQP9/ERFE/KCNN4/NPC1L1/SLC27A2/SLC5A8/AVPR1B/PLA2G2A/CEL/PLTP/PLA2G2D/CYP4A11	19
BP	GO:0003018	vascular process in circulatory system	14/351	270/18903	0.000554405728936279	0.0336122061543328	0.0320971737805214	CHRM3/CPS1/CRP/LRP2/NPR3/C2CD4B/ACE2/C2CD4A/SCNN1B/SLC5A1/SLC16A12/AVPR1B/FGA/SLC38A5	14
BP	GO:0022600	digestive system process	8/351	106/18903	0.000810983580968049	0.0482223313914079	0.04604876406104	CHRM3/HAMP/NPR3/VIL1/KCNN4/NPC1L1/SLC5A1/CEL	8
CC	GO:0019814	immunoglobulin complex	103/359	166/19869	6.6233343023025e-141	1.96050695348154e-138	1.88242132802282e-138	IGKV2-28/IGLV2-23/IGLV9-49/IGKV1-8/IGKV1D-8/IGKV1D-13/IGLV5-45/IGHV1-45/IGLC3/IGKV2D-29/IGHG4/IGLV2-11/IGHV6-1/IGKV1D-39/IGHV3-43/IGHV4-61/IGKV5-2/IGLC2/IGHV3-23/IGHV5-10-1/IGLV8-61/IGLV7-46/IGHA1/IGKV1-6/IGKV3D-20/IGHV3-11/IGHG1/IGHV3-15/IGLV3-27/IGKV1-39/IGLV5-48/IGKC/IGLV1-36/IGHV4-28/IGHV3-49/IGHV3-33/IGKV1-12/IGKV2D-24/IGKV1D-12/IGHJ1/IGKV1-27/IGLV6-57/IGHV3-64D/IGKV1-16/IGLV2-8/IGHV4-59/IGK…	103
CC	GO:0042571	immunoglobulin complex, circulating	46/359	76/19869	2.75702459109904e-61	4.08039639482658e-59	3.91787705050916e-59	IGHV1-45/IGLC3/IGHG4/IGHV6-1/IGHV3-43/IGHV4-61/IGLC2/IGHV3-23/IGHV5-10-1/IGHA1/IGHV3-11/IGHG1/IGHV3-15/IGKC/IGHV4-28/IGHV3-49/IGHV3-33/IGHV3-64D/IGHV4-59/IGKV3-20/IGHA2/IGHV2-70/IGHV3-7/IGHV5-51/IGHG2/IGHV3-66/IGHV1-69D/IGHV3-13/IGHM/IGHV3-21/IGHG3/IGLC7/IGHV4-39/IGHV3-48/IGHV3-35/IGHV1-58/IGHV3-74/IGLL5/IGHV3-73/IGHV4-4/IGHV1-69/IGHV1-69-2/IGHV2-5/IGLC6/IGHV1-18/IGHV4-34	46
CC	GO:0009897	external side of plasma membrane	56/359	462/19869	4.15746351261974e-30	4.10203066578481e-28	3.93864964353449e-28	IGHV1-45/IGLC3/CA4/IGHG4/LRP2/IGHV6-1/IGHV3-43/IGHV4-61/IGLC2/IGHV3-23/IGHV5-10-1/IGHA1/IGHV3-11/IGHG1/IGHV3-15/IGKC/IGHV4-28/IGHV3-49/IGHV3-33/IGHV3-64D/CD19/IGHV4-59/PLG/IGHA2/IGHV2-70/IGHV3-7/SCNN1B/IGHV5-51/SCNN1G/IGHG2/IGHV3-66/CTSK/IGHV1-69D/IGHV3-13/IGHM/IGHV3-21/CD79A/AQP4/IGHG3/IGLC7/FGA/IGHV4-39/IGHV3-48/IGHV3-35/IGHV1-58/IGHV3-74/IGLL5/IGHV3-73/IGHV4-4/IGHV1-69/IGHV1-69-2/IGHV2-5/IGLC6…	56
CC	GO:0072562	blood microparticle	34/359	145/19869	2.8904389805455e-28	2.13892484560367e-26	2.05373295986127e-26	IGLC3/HP/IGHG4/AMBP/IGLC2/IGHV3-23/IGHA1/AFM/IGHG1/IGKV1-39/GC/IGKC/IGKV1D-12/PLG/IGKV3-20/ALB/IGHA2/IGKV4-1/IGLV1-47/IGHV3-7/IGKV1D-33/IGHG2/IGKV1-5/HRG/IGKV2D-28/IGHV3-13/IGHM/IGHG3/IGLV3-21/IGLV3-25/FGA/IGKV2-30/IGKV1-17/IGKV3-15	34
CC	GO:0071735	IgG immunoglobulin complex	9/359	10/19869	1.82898914864022e-15	1.08276157599501e-13	1.03963593712181e-13	IGLC3/IGHG4/IGHA1/IGHG1/IGKC/IGHG2/IGHG3/IGLC7/IGLC6	9
CC	GO:0071745	IgA immunoglobulin complex	7/359	10/19869	6.79441973705609e-11	3.35191373694767e-09	3.21840934913183e-09	IGLC3/IGHA1/IGKC/IGKV3-20/IGHA2/IGLC7/IGLC6	7
CC	GO:0031526	brush border membrane	9/359	57/19869	7.77880465670027e-07	3.28932311197611e-05	3.15831166512642e-05	SLC6A19/CA4/LRP2/MTTP/ACE2/SLC22A12/SLC5A1/SLC6A18/CUBN	9
CC	GO:0016324	apical plasma membrane	21/359	368/19869	3.88983120531333e-06	0.000143923754596593	0.00013819137176771	MGAM/SLC6A19/CA4/LRP2/SLC5A12/DPEP1/ACE2/SLC22A12/PTPRH/NPC1L1/PDPN/SCNN1B/SCNN1G/SLC5A1/CTSK/SLC5A8/SLC6A18/KISS1/SLC22A13/CUBN/CYP4A11	21
CC	GO:0045177	apical part of cell	22/359	435/19869	1.5512642168293e-05	0.000472491537927559	0.000453672529304555	MGAM/SLC6A19/CA4/LRP2/HAMP/SLC5A12/DPEP1/ACE2/SLC22A12/PTPRH/NPC1L1/PDPN/SCNN1B/SCNN1G/SLC5A1/CTSK/SLC5A8/SLC6A18/KISS1/SLC22A13/CUBN/CYP4A11	22
CC	GO:0005903	brush border	10/359	102/19869	1.59625519570121e-05	0.000472491537927559	0.000453672529304555	SLC6A19/CA4/LRP2/MTTP/ACE2/VIL1/SLC22A12/SLC5A1/SLC6A18/CUBN	10
CC	GO:0062023	collagen-containing extracellular matrix	21/359	433/19869	4.45689277327144e-05	0.00119930932808031	0.00115154167347683	TNN/INHBE/AMBP/ZP1/FREM2/COL8A2/APLP1/COL11A1/EGFL6/PLG/SRPX2/HRG/CILP/SLPI/FGA/COL7A1/LRRC15/LOXL1/GREM1/MFAP4/BMP7	21
CC	GO:0031528	microvillus membrane	5/359	28/19869	0.00013071652241679	0.00322434088628082	0.00309591763618713	MTTP/DPEP1/PTPRH/PDPN/CUBN	5
CC	GO:0005788	endoplasmic reticulum lumen	15/359	312/19869	0.000592120135421369	0.0134821200065173	0.012945136563868	IL6/IGFBP1/MTTP/COL8A2/ACE2/COL11A1/ERP27/ALB/SLC27A2/MELTF/FGA/COL7A1/ARSI/MZB1/COL22A1	15
CC	GO:0098862	cluster of actin-based cell projections	10/359	159/19869	0.000645950838431322	0.0136572462982622	0.013113287697478	SLC6A19/CA4/LRP2/MTTP/ACE2/VIL1/SLC22A12/SLC5A1/SLC6A18/CUBN	10
MF	GO:0003823	antigen binding	75/318	171/18432	7.18693221476981e-88	3.61502690402922e-85	3.26059766796399e-85	IGLV2-23/IGHV1-45/IGLC3/IGHG4/IGLV2-11/IGHV6-1/IGKV1D-39/IGHV3-43/IGHV4-61/IGKV5-2/IGLC2/IGHV3-23/IGHV5-10-1/IGHA1/IGHV3-11/IGHG1/IGHV3-15/IGLV3-27/IGKV1-39/IGKC/IGHV4-28/IGHV3-49/IGHV3-33/IGKV1D-12/IGLV6-57/IGHV3-64D/IGKV1-16/IGLV2-8/IGHV4-59/PLG/IGKV3-20/IGHA2/IGKV4-1/IGHV2-70/IGLV2-14/IGLV1-47/IGHV3-7/IGLV1-51/IGHV5-51/IGKV1D-33/IGLV1-44/IGHG2/IGKV1-5/IGHV3-66/IGHV1-69D/IGKV2D-28/NCR3LG1/IGHV3…	75
MF	GO:0034987	immunoglobulin receptor binding	45/318	79/18432	2.81396413516255e-59	7.07711979993381e-57	6.38325548555294e-57	IGHV1-45/IGLC3/IGHG4/IGHV6-1/IGHV3-43/IGHV4-61/IGLC2/IGHV3-23/IGHV5-10-1/IGHA1/IGHV3-11/IGHG1/IGHV3-15/IGKC/IGHV4-28/IGHV3-49/IGHV3-33/IGHV3-64D/IGHV4-59/IGHA2/IGHV2-70/IGHV3-7/IGHV5-51/IGHG2/IGHV3-66/IGHV1-69D/IGHV3-13/IGHM/IGHV3-21/IGHG3/IGLC7/IGHV4-39/IGHV3-48/IGHV3-35/IGHV1-58/IGHV3-74/IGLL5/IGHV3-73/IGHV4-4/IGHV1-69/IGHV1-69-2/IGHV2-5/IGLC6/IGHV1-18/IGHV4-34	45
MF	GO:0019842	vitamin binding	12/318	149/18432	1.08838218597002e-05	0.00182485413180973	0.00164593937597571	DDC/MOCOS/CRABP1/AFM/GC/AGXT/ALB/NPC1L1/P3H3/TCN1/AGXT2/CUBN	12
MF	GO:0004866	endopeptidase inhibitor activity	12/318	180/18432	7.08662351498841e-05	0.00754266073931166	0.00680315324608837	RARRES1/AMBP/DPEP1/PI3/CST5/WFDC5/VIL1/HRG/SLPI/TFPI2/COL7A1/CST2	12
MF	GO:1901681	sulfur compound binding	15/318	270/18432	7.49767469116468e-05	0.00754266073931166	0.00680315324608837	RSPO4/PTGES/APLP1/COL11A1/FST/CCN5/F11/ALDH6A1/SAA1/HRG/PANK1/CXCL13/CEL/PLA2G2D/BMP7	15
MF	GO:0030414	peptidase inhibitor activity	12/318	187/18432	0.000102097098202869	0.00855914006600715	0.00771997356586603	RARRES1/AMBP/DPEP1/PI3/CST5/WFDC5/VIL1/HRG/SLPI/TFPI2/COL7A1/CST2	12
MF	GO:0061135	endopeptidase regulator activity	12/318	194/18432	0.000144493989090579	0.0103829252160801	0.00936494876662246	RARRES1/AMBP/DPEP1/PI3/CST5/WFDC5/VIL1/HRG/SLPI/TFPI2/COL7A1/CST2	12
MF	GO:0008201	heparin binding	11/318	171/18432	0.000193376034332078	0.0121585181586294	0.0109664566838323	RSPO4/APLP1/COL11A1/CCN5/F11/SAA1/HRG/CXCL13/CEL/PLA2G2D/BMP7	11
MF	GO:0005539	glycosaminoglycan binding	13/318	237/18432	0.000254000156311929	0.0141957865138778	0.0128039844877709	REG3G/RSPO4/APLP1/COL11A1/CCN5/F11/SAA1/HRG/IGHM/CXCL13/CEL/PLA2G2D/BMP7	13
MF	GO:0008391	arachidonic acid monooxygenase activity	4/318	21/18432	0.000412579132169888	0.0207527303481454	0.0187180637858128	CYP2C9/CYP4A22/CYP2A6/CYP4A11	4
MF	GO:0008028	monocarboxylic acid transmembrane transporter activity	6/318	60/18432	0.000575516644774088	0.0263168065746696	0.0237366195117351	SLC16A9/SLC5A12/SLC27A2/SLC16A12/SLC5A8/SLC22A13	6
MF	GO:0061134	peptidase regulator activity	12/318	232/18432	0.00073379958346065	0.0307584325400589	0.0277427737255737	RARRES1/AMBP/DPEP1/PI3/CST5/WFDC5/VIL1/HRG/SLPI/TFPI2/COL7A1/CST2	12
MF	GO:0005201	extracellular matrix structural constituent	10/318	173/18432	0.000866025806979653	0.0335085369931358	0.030223248810383	ZP1/COL8A2/COL11A1/SRPX2/CILP/FGA/TFPI2/COL7A1/MFAP4/COL22A1	10
MF	GO:0004867	serine-type endopeptidase inhibitor activity	7/318	98/18432	0.00154217865079093	0.0554082758105599	0.0499758645481873	AMBP/PI3/WFDC5/HRG/SLPI/TFPI2/COL7A1	7
