## Supplemental Table 9 for "Identification of disulfidptosis-related-ferroptosis associated lncRNAs signature as a novel prognosis model for kidney renal clear cell carcinoma"

ID	Description	GeneRatio	BgRatio	pvalue	p.adjust	qvalue	geneID	Count
hsa04350	TGF-beta signaling pathway	8/120	98/8388	7.46493998217039e-05	0.0112125008994539	0.0104601529967467	INHBE/HAMP/FST/PITX2/AMH/BMP5/GREM1/BMP7	8
hsa04974	Protein digestion and absorption	8/120	103/8388	0.00010627962937871	0.0112125008994539	0.0104601529967467	SLC6A19/COL8A2/ACE2/COL11A1/KCNN4/PRSS3/COL7A1/COL22A1	8
hsa04975	Fat digestion and absorption	5/120	43/8388	0.000343575270552721	0.0241647940288747	0.0225433598573189	MTTP/NPC1L1/PLA2G2A/CEL/PLA2G2D	5
